# Generative Machine Learning and Microfluidics uHTS: An Efficient Partnership for Enzyme Engineering

**DOI:** 10.1101/2025.11.02.685536

**Authors:** Pradeep M. Nair, Daniel M. Steinberg, Tiago Resende, Angelica Faith Suarez, Helen Power, Cheng Soon Ong, Vijay Sairam, Shelly Hsiao-Ying Cheng, Lorivie Fragata, Alessandro Serafini, Victor Oh, Say Hwa Tan, Robert E. Speight, Akbar K. Vahidi

## Abstract

Enzyme engineering plays a vital role in tailoring biocatalyst performance to meet the needs of target applications. However, the number of sequence trajectories possible from a single wildtype enzyme sequence is too vast to traverse experimentally. Here we present a novel approach that first expands the experimentally accessible sequence space using ultrahigh throughput screening (uHTS), and then uses indirect and low fidelity assay data to create a “fingerprint” for a target enzyme class. Experimental data from microfluidic uHTS are extracted and used to engineer specificity into an unspecific peroxygenase (UPO) from *Aspergillus brasiliensis* (AbrUPO). We created a library with more than 5 million different variants expressed in *Komagataella phaffii* (*Pichia pastoris*). Microfluidic droplet sorting was then used to generate a dataset of >30,000 unique sequences paired with function data. This dataset was then used to train a task-specific generative model using the Variational Search Distributions (VSD) framework. We compared the variants selected by rank aggregation from the screening data (R series) with novel sequences generated by the refined generative model (G series). While the wildtype enzyme produces nearly equal amounts of both the desired styrene oxide and undesired phenylacetaldehyde products, three out of five of the highest scoring G series variants produced product mixtures more enriched in the desired compound. In comparison, only one of the five highest scoring R series variants showed this improvement. Overall, the variant most enriched in desired product, G929, produced 2.4x more styrene oxide than phenylacetaldehyde, while G3 and G167, produced the highest quantities of desired product at 2.3x enrichment over the undesired product. Further analysis confirmed that our task-specific generative model outperforms existing models pre-trained on large publicly available datasets. This unique combination of uHTS and generative protein modelling provides an intelligent exploration mechanism which not only enables efficient enzyme discovery, but also accelerates optimization and enables predictive insights that are difficult to achieve with either approach alone.
