## Supplementary material for "Generative Machine Learning and Microfluidics uHTS: An Efficient Partnership for Enzyme Engineering": SI Data2

### Sheet: SI Data2
UPO variant	Mutations	Phenylacetaldehyde (AUC)	Styrene oxide (AUC)	Protein (ng/μL)	Phenylacetaldehyde (μM)	Styrene oxide (μM)	FIOP (PA)	FIOP (SO)	Styrene Oxide Index
WT	WT	3.692	7.282	366	39.846	32.6374	1	1	-0.0994514
4	L28A_H65T_D129K_L231T	2.953	7.281	476	32.2587	32.6345	0.799837	0.999863	0.00579053
5	D129N_G182L	16.453	21.783	690	170.862	75.038	4.45639	2.99135	-0.389688
6	L28C_H65C_D129Q_D177S	3.003	5.431	292	32.7721	27.2251	0.81338	0.745812	-0.0924532
10	H65R_D129H_D177E	4.988	8.255	254	53.152	35.4825	1.35103	1.13362	-0.199353
11	F8A_L28G_H65T	2.887	5.636	276	31.5811	27.8246	0.781961	0.773963	-0.0632357
12	F8V_L28M_H65V_D129M_D177M	1.523	5.2	350	17.577	26.5497	0.412514	0.71409	0.203339
13	F8I_L28M_H65L_D129F	3.473	6.75	328	37.5975	31.0819	0.940683	0.926943	-0.0948708
15	F8P_L28T_H65F_D129F_D177H	0.891	2.596	286	11.0883	18.9357	0.241333	0.356495	0.26137
16	F8T_L28P_H65Y_D129Q_D177V	2.337	4.385	380	25.9343	24.1667	0.63299	0.60217	-0.0352815
20	F8K_D129G_F179C_L231K	0.842	6.71	294	10.5852	30.9649	0.228061	0.92145	0.490484
