## Supplementary material for "Generative Machine Learning and Microfluidics uHTS: An Efficient Partnership for Enzyme Engineering": SI Data3

### Sheet: SI Data3_v2
Column 1	Mutation	Phenylacetaldehyde (AUC)	Parent PA (AUC)	FIOP (PA)	Styrene oxide (AUC)	Parent SO (AUC)	FIOP (SO)	Protein (ng/uL)	Phenylacetaldehyde (μM)	Styrene oxide (μM)	Styrene products (μM)	Styrene Oxide Index	SO:PA	selfprot_finetuned_kcat_propylbenzene	selfprot_finetuned_kcat_styrene	selfprot_finetuned_kcat_styrene_oxide	selfprot_finetuned_km_propylbenzene	selfprot_finetuned_km_styrene	selfprot_finetuned_km_styrene_oxide	netsolp_solubility	netsolp_usability	clipzyme_score_propylbenzene	clipzyme_score_styrene	clipzyme_score_styrene_oxide	ESP_score_propylbenzene	ESP_score_styrene	ESP_score_styrene_oxide	boltz_unconstrained_affinity_propylbenzene	boltz_unconstrained_affinity_styrene	boltz_unconstrained_affinity_styrene_oxide	boltz_unconstrained_cls_propylbenzene	boltz_unconstrained_cls_styrene	boltz_unconstrained_cls_styrene_oxide	boltz_constrained_affinity_propylbenzene	boltz_constrained_affinity_styrene	boltz_constrained_affinity_styrene_oxide	boltz_constrained_cls_propylbenzene	boltz_constrained_cls_styrene	boltz_constrained_cls_styrene_oxide	VSD_LSTM	Prior_LSTM	Strategy	rank
0	F179T_G182R_L231P	0	33.371	0	0.213	50.8915	0.00418537	1096	0.32636	-0.477477	-0.151118	-1	0	1.8147	2.74635	2.5741	0.657772	-0.463756	-0.973711	0.645548	0.427215	0.443359	0.451172	0.102051	0.02	0.01	0.01	2.17701	1.7245	2.10497	0.258577	0.278536	0.453287	1.90877	2.04841	1.75855	0.296603	0.176127	0.37416	-21.237	-17.4982	R	23453
1	F179T_G182R_L231P	0	33.371	0	0.209	50.8915	0.00410678	1096	0.32636	-0.484685	-0.158325	-1	0	1.8147	2.74635	2.5741	0.657772	-0.463756	-0.973711	0.645548	0.427215	0.443359	0.451172	0.102051	0.02	0.01	0.01	2.17701	1.7245	2.10497	0.258577	0.278536	0.453287	1.90877	2.04841	1.75855	0.296603	0.176127	0.37416	-21.237	-17.4982	R	23453
2	F8G	15.892	33.371	0.476222	34.449	50.8915	0.676911	944	33.5732	61.209	94.7822	0.291571	1.82315	2.04623	2.8963	2.60865	0.406166	-0.410762	-0.967993	0.653723	0.433796	0.441406	0.447266	0.0986328	0.02	0.01	0.02	2.04538	1.49682	1.71937	0.224843	0.330697	0.570883	2.28553	2.27969	1.83298	0.258622	0.147256	0.311843	-7.18645	-9.88936	G	1
3	F8G	14.268	33.371	0.427557	33.631	50.8915	0.660837	944	30.1757	59.7351	89.9109	0.328763	1.97958	2.04623	2.8963	2.60865	0.406166	-0.410762	-0.967993	0.653723	0.433796	0.441406	0.447266	0.0986328	0.02	0.01	0.02	2.04538	1.49682	1.71937	0.224843	0.330697	0.570883	2.28553	2.27969	1.83298	0.258622	0.147256	0.311843	-7.18645	-9.88936	G	1
4	F8G_G182E_L231V	6.281	33.371	0.188217	31.668	50.8915	0.622265	976	13.4665	56.1982	69.6647	0.61339	4.17318	1.734	2.82692	2.74598	0.398835	-0.3483	-0.88244	0.651048	0.43226	0.443359	0.447266	0.0981445	0.01	0.01	0.01	1.93149	1.50212	2.0185	0.266768	0.328941	0.55149	2.19593	2.35906	1.90951	0.257388	0.141684	0.352581	-12.2832	-13.1259	G	929
5	F8G_G182E_L231V	4.919	33.371	0.147403	31.588	50.8915	0.620693	976	10.6172	56.0541	66.6712	0.681507	5.27957	1.734	2.82692	2.74598	0.398835	-0.3483	-0.88244	0.651048	0.43226	0.443359	0.447266	0.0981445	0.01	0.01	0.01	1.93149	1.50212	2.0185	0.266768	0.328941	0.55149	2.19593	2.35906	1.90951	0.257388	0.141684	0.352581	-12.2832	-13.1259	G	929
6	F8I_H65F_D129A_D177M	1.518	33.371	0.0454886	3.059	50.8915	0.0601083	1152	3.50209	4.65045	8.15254	0.140858	1.32791	1.98534	2.64526	2.2008	0.685854	-0.275355	-0.879596	0.648742	0.425206	0.443359	0.453125	0.105957	0.02	0.02	0.02	2.14325	1.64587	1.70755	0.257232	0.341774	0.544256	2.26437	2.0952	1.44439	0.291391	0.157838	0.440056	-14.5822	-15.7808	G	1849
7	F8I_H65F_D129A_D177M	1.583	33.371	0.0474364	3.242	50.8915	0.0637042	1152	3.63808	4.98018	8.61826	0.155727	1.36891	1.98534	2.64526	2.2008	0.685854	-0.275355	-0.879596	0.648742	0.425206	0.443359	0.453125	0.105957	0.02	0.02	0.02	2.14325	1.64587	1.70755	0.257232	0.341774	0.544256	2.26437	2.0952	1.44439	0.291391	0.157838	0.440056	-14.5822	-15.7808	G	1849
8	F8M_L28E_H65S_D129E	13.87	33.371	0.41563	29.184	50.8915	0.573455	1064	29.3431	51.7225	81.0656	0.276065	1.76268	2.02082	3.00734	3.01549	0.581648	-0.188227	-1.04073	0.661778	0.440289	0.441406	0.447266	0.0986328	0.03	0.01	0.02	2.01885	1.55683	1.78434	0.225317	0.354097	0.53227	2.13382	2.25869	1.81174	0.246774	0.137263	0.364268	-16.6273	-15.8043	R	3
9	F8M_L28E_H65S_D129E	13.185	33.371	0.395104	28.487	50.8915	0.559759	1064	27.91	50.4667	78.3767	0.287797	1.80819	2.02082	3.00734	3.01549	0.581648	-0.188227	-1.04073	0.661778	0.440289	0.441406	0.447266	0.0986328	0.03	0.01	0.02	2.01885	1.55683	1.78434	0.225317	0.354097	0.53227	2.13382	2.25869	1.81174	0.246774	0.137263	0.364268	-16.6273	-15.8043	R	3
10	F8M_L28V_L84V_F179K_A186Q_L231A	0	33.371	0	0.251	50.8915	0.00493206	896	0.32636	-0.409009	-0.0826492	-1	0	1.48408	2.5628	2.91155	0.71383	-0.0108986	-0.869276	0.65531	0.435973	0.445312	0.453125	0.101562	0.03	0.02	0.02	2.66298	1.67784	1.89943	0.206694	0.306085	0.487755	2.30715	2.09264	1.62234	0.308926	0.219984	0.359535	-28.2371	-23.2834	R	103
11	F8M_L28V_L84V_F179K_A186Q_L231A	0	33.371	0	0.279	50.8915	0.00548225	896	0.32636	-0.358559	-0.0321987	-1	0	1.48408	2.5628	2.91155	0.71383	-0.0108986	-0.869276	0.65531	0.435973	0.445312	0.453125	0.101562	0.03	0.02	0.02	2.66298	1.67784	1.89943	0.206694	0.306085	0.487755	2.30715	2.09264	1.62234	0.308926	0.219984	0.359535	-28.2371	-23.2834	R	103
12	F8S_L28V_H65P_D129S_G182D	0	33.371	0	0.315	50.8915	0.00618964	718.4	0.32636	-0.293694	0.0326661	-1	0	1.89518	3.03368	3.00714	0.510056	-0.246929	-0.832453	0.654253	0.436812	0.441406	0.445312	0.0991211	0.02	0.01	0.01	2.03478	1.44751	1.75578	0.167576	0.334627	0.5502	2.28888	2.29124	1.87601	0.206981	0.134453	0.380538	-19.9516	-17.6444	R	4
13	F8S_L28V_H65P_D129S_G182D	0	33.371	0	0.404	50.8915	0.00793846	718.4	0.32636	-0.133333	0.193026	-1	0	1.89518	3.03368	3.00714	0.510056	-0.246929	-0.832453	0.654253	0.436812	0.441406	0.445312	0.0991211	0.02	0.01	0.01	2.03478	1.44751	1.75578	0.167576	0.334627	0.5502	2.28888	2.29124	1.87601	0.206981	0.134453	0.380538	-19.9516	-17.6444	R	4
14	H65C	3.55	33.371	0.10638	6.097	50.8915	0.119804	920	7.75314	10.1243	17.8775	0.132635	1.30584	2.22987	2.91809	2.96593	0.614761	-0.182245	-1.08729	0.648014	0.433789	0.447266	0.453125	0.103027	0.02	0.01	0.01	1.88971	1.44592	1.74349	0.246254	0.303059	0.528075	1.97726	2.43267	1.34391	0.271116	0.143506	0.39236	-7.38676	-9.08008	G	2
15	H65C	3.694	33.371	0.110695	6.311	50.8915	0.124009	920	8.05439	10.5099	18.5643	0.13227	1.30487	2.22987	2.91809	2.96593	0.614761	-0.182245	-1.08729	0.648014	0.433789	0.447266	0.453125	0.103027	0.02	0.01	0.01	1.88971	1.44592	1.74349	0.246254	0.303059	0.528075	1.97726	2.43267	1.34391	0.271116	0.143506	0.39236	-7.38676	-9.08008	G	2
16	H65K_F179E_L231K	0.056	33.371	0.0016781	0.381	50.8915	0.00748652	1416	0.443515	-0.174775	0.26874	-1	0	2.05746	2.58278	2.86446	0.523844	-0.576032	-0.995934	0.650511	0.427718	0.443359	0.449219	0.105469	0.02	0.02	0.01	2.39233	1.70777	1.85605	0.155034	0.202831	0.469356	2.41095	2.55515	2.01183	0.169461	0.150346	0.408092	-17.3023	-14.9798	G	2630
17	H65K_F179E_L231K	0.085	33.371	0.00254712	0.363	50.8915	0.00713282	1416	0.504184	-0.207207	0.296977	-1	0	2.05746	2.58278	2.86446	0.523844	-0.576032	-0.995934	0.650511	0.427718	0.443359	0.449219	0.105469	0.02	0.02	0.01	2.39233	1.70777	1.85605	0.155034	0.202831	0.469356	2.41095	2.55515	2.01183	0.169461	0.150346	0.408092	-17.3023	-14.9798	G	2630
18	H65R_L84T	0	33.371	0	0.241	50.8915	0.00473556	1144	0.32636	-0.427027	-0.100667	-1	0	2.17657	2.94647	2.86686	0.683957	-0.224156	-1.06063	0.64605	0.425843	0.445312	0.453125	0.103027	0.02	0.01	0.02	2.36566	1.70704	2.05915	0.164762	0.282284	0.402303	2.21044	2.48439	1.84635	0.265132	0.148032	0.378366	-10.4895	-11.7852	R	1
19	H65R_L84T	0	33.371	0	0.23	50.8915	0.00451942	1144	0.32636	-0.446847	-0.120487	-1	0	2.17657	2.94647	2.86686	0.683957	-0.224156	-1.06063	0.64605	0.425843	0.445312	0.453125	0.103027	0.02	0.01	0.02	2.36566	1.70704	2.05915	0.164762	0.282284	0.402303	2.21044	2.48439	1.84635	0.265132	0.148032	0.378366	-10.4895	-11.7852	R	1
20	L28C_H65R_L84S_D129Q_D177S	0.028	33.371	0.000839052	0.615	50.8915	0.0120845	1088	0.384937	0.246847	0.631784	-0.218584	0.641265	2.21255	2.99999	2.88618	0.71163	-0.224269	-1.02007	0.641099	0.424586	0.445312	0.451172	0.104004	0.03	0.01	0.02	2.26155	1.73698	1.96606	0.241088	0.27937	0.527348	2.34727	2.36853	1.27557	0.170726	0.154927	0.422267	-23.8419	-21.6619	R	2
21	L28C_H65R_L84S_D129Q_D177S	0.054	33.371	0.00161817	0.628	50.8915	0.01234	1088	0.439331	0.27027	0.709601	-0.238258	0.615187	2.21255	2.99999	2.88618	0.71163	-0.224269	-1.02007	0.641099	0.424586	0.445312	0.451172	0.104004	0.03	0.01	0.02	2.26155	1.73698	1.96606	0.241088	0.27937	0.527348	2.34727	2.36853	1.27557	0.170726	0.154927	0.422267	-23.8419	-21.6619	R	2
22	L28R_D129K_G182V	0	33.371	0	0.361	50.8915	0.00709352	1048	0.32636	-0.210811	0.115549	-1	0	1.94945	2.75835	2.57905	0.419216	-0.217717	-0.883582	0.646231	0.424914	0.439453	0.447266	0.0991211	0.02	0.01	0.01	1.91523	1.32724	1.5963	0.233985	0.423534	0.574854	2.18459	2.09453	1.67649	0.293006	0.177112	0.403138	-17.2543	-15.5846	R	18011
23	L28R_D129K_G182V	0	33.371	0	0.323	50.8915	0.00634684	1048	0.32636	-0.279279	0.0470806	-1	0	1.94945	2.75835	2.57905	0.419216	-0.217717	-0.883582	0.646231	0.424914	0.439453	0.447266	0.0991211	0.02	0.01	0.01	1.91523	1.32724	1.5963	0.233985	0.423534	0.574854	2.18459	2.09453	1.67649	0.293006	0.177112	0.403138	-17.2543	-15.5846	R	18011
24	L84E_A186V_L231V	0	33.371	0	0.215	50.8915	0.00422467	1096	0.32636	-0.473874	-0.147514	-1	0	2.11311	3.03276	3.00095	0.599601	-0.325653	-0.971521	0.64553	0.430258	0.447266	0.457031	0.102539	0.02	0.02	0.02	2.09496	1.69635	1.90546	0.213887	0.311687	0.482036	2.31242	2.26512	1.70458	0.215135	0.146709	0.371116	-9.61436	-10.7566	G	127
25	L84E_A186V_L231V	0	33.371	0	0.222	50.8915	0.00436222	1096	0.32636	-0.461261	-0.134901	-1	0	2.11311	3.03276	3.00095	0.599601	-0.325653	-0.971521	0.64553	0.430258	0.447266	0.457031	0.102539	0.02	0.02	0.02	2.09496	1.69635	1.90546	0.213887	0.311687	0.482036	2.31242	2.26512	1.70458	0.215135	0.146709	0.371116	-9.61436	-10.7566	G	127
26	L84E_G182I	0	33.371	0	0.523	50.8915	0.0102768	872	0.32636	0.0810811	0.407441	-0.602008	0.248441	1.83288	2.83667	2.74655	0.584983	-0.236187	-0.906691	0.648012	0.428098	0.443359	0.449219	0.101074	0.02	0.01	0.02	2.0841	1.47893	1.86856	0.327758	0.389671	0.469392	2.25738	2.28624	1.66293	0.307845	0.17348	0.429622	-7.57928	-9.69677	G	4
27	L84E_G182I	0	33.371	0	0.552	50.8915	0.0108466	872	0.32636	0.133333	0.459693	-0.419916	0.408547	1.83288	2.83667	2.74655	0.584983	-0.236187	-0.906691	0.648012	0.428098	0.443359	0.449219	0.101074	0.02	0.01	0.02	2.0841	1.47893	1.86856	0.327758	0.389671	0.469392	2.25738	2.28624	1.66293	0.307845	0.17348	0.429622	-7.57928	-9.69677	G	4
28	L84M_A186Y_L231V	0	33.371	0	0.288	50.8915	0.0056591	1320	0.32636	-0.342342	-0.0159825	-1	0	1.86954	2.89072	2.64096	0.714686	-0.134639	-0.972202	0.655595	0.438754	0.439453	0.451172	0.104492	0.03	0.02	0.02	2.22715	1.5685	1.82838	0.183599	0.317035	0.46212	2.08546	2.00391	1.87788	0.285285	0.26101	0.325498	-11.8943	-11.9079	R	5
29	L84M_A186Y_L231V	0	33.371	0	0.26	50.8915	0.00510891	1320	0.32636	-0.392793	-0.066433	-1	0	1.86954	2.89072	2.64096	0.714686	-0.134639	-0.972202	0.655595	0.438754	0.439453	0.451172	0.104492	0.03	0.02	0.02	2.22715	1.5685	1.82838	0.183599	0.317035	0.46212	2.08546	2.00391	1.87788	0.285285	0.26101	0.325498	-11.8943	-11.9079	R	5
30	L84M_G182F_L231V	44.194	33.371	1.32432	121.78	50.8915	2.39293	1240	92.7824	218.562	311.345	0.403989	2.35564	1.75166	2.76234	2.5746	0.590897	-0.19569	-0.909196	0.656093	0.430366	0.439453	0.451172	0.102539	0.03	0.02	0.02	1.9549	1.58075	1.72248	0.225961	0.446186	0.51446	2.00825	2.4391	1.70114	0.328664	0.166334	0.330185	-9.87766	-11.6268	G	167
31	L84M_G182F_L231V	42.139	33.371	1.26274	116.457	50.8915	2.28834	1240	88.4833	208.971	297.454	0.405063	2.3617	1.75166	2.76234	2.5746	0.590897	-0.19569	-0.909196	0.656093	0.430366	0.439453	0.451172	0.102539	0.03	0.02	0.02	1.9549	1.58075	1.72248	0.225961	0.446186	0.51446	2.00825	2.4391	1.70114	0.328664	0.166334	0.330185	-9.87766	-11.6268	G	167
32	L84Q_L231V	1.128	33.371	0.0338018	4.031	50.8915	0.0792077	1056	2.68619	6.4018	9.08799	0.408847	2.38323	1.93238	2.8605	3.06172	0.61095	-0.229726	-0.943301	0.647314	0.429244	0.445312	0.453125	0.102051	0.03	0.02	0.02	2.18929	1.57821	2.13649	0.20735	0.296099	0.403556	2.39339	2.43716	1.87505	0.252943	0.142238	0.335429	-7.86472	-9.95157	G	5
33	L84Q_L231V	1.233	33.371	0.0369482	4.034	50.8915	0.0792667	1056	2.90586	6.40721	9.31306	0.37596	2.20493	1.93238	2.8605	3.06172	0.61095	-0.229726	-0.943301	0.647314	0.429244	0.445312	0.453125	0.102051	0.03	0.02	0.02	2.18929	1.57821	2.13649	0.20735	0.296099	0.403556	2.39339	2.43716	1.87505	0.252943	0.142238	0.335429	-7.86472	-9.95157	G	5
34	L84V_D129E	15.758	33.371	0.472206	57.694	50.8915	1.13367	1080	33.2929	103.092	136.385	0.51178	3.09651	2.09025	2.90183	2.84958	0.607547	-0.20433	-0.997381	0.649254	0.430752	0.445312	0.455078	0.104004	0.03	0.01	0.01	2.15948	1.68344	2.05139	0.255564	0.304218	0.461124	2.54415	2.3463	2.06031	0.168519	0.147074	0.336041	-13.0576	-13.9839	R	10351
35	L84V_D129E	14.497	33.371	0.434419	56.048	50.8915	1.10132	1080	30.6548	100.126	130.781	0.531204	3.26625	2.09025	2.90183	2.84958	0.607547	-0.20433	-0.997381	0.649254	0.430752	0.445312	0.455078	0.104004	0.03	0.01	0.01	2.15948	1.68344	2.05139	0.255564	0.304218	0.461124	2.54415	2.3463	2.06031	0.168519	0.147074	0.336041	-13.0576	-13.9839	R	10351
36	L84V_D129N	32.666	33.371	0.978874	100.543	50.8915	1.97563	872	68.6653	180.297	248.963	0.448389	2.62574	1.97327	2.92595	2.92508	0.638563	-0.231997	-0.924136	0.651412	0.431619	0.447266	0.455078	0.104004	0.02	0.01	0.01	2.38593	1.68178	2.16169	0.244959	0.299702	0.399087	2.32664	2.25042	1.65834	0.322138	0.161023	0.393849	-7.48513	-9.86262	G	3
37	L84V_D129N	33.261	33.371	0.996704	100.344	50.8915	1.97172	872	69.91	179.939	249.849	0.440381	2.57386	1.97327	2.92595	2.92508	0.638563	-0.231997	-0.924136	0.651412	0.431619	0.447266	0.455078	0.104004	0.02	0.01	0.01	2.38593	1.68178	2.16169	0.244959	0.299702	0.399087	2.32664	2.25042	1.65834	0.322138	0.161023	0.393849	-7.48513	-9.86262	G	3
38	L84Y_G182P	0	33.371	0	0.232	50.8915	0.00455872	1176	0.32636	-0.443243	-0.116883	-1	0	2.20266	3.00138	2.77311	0.606183	-0.194111	-1.04961	0.649815	0.427487	0.443359	0.453125	0.10498	0.02	0.01	0.01	2.37053	1.73408	1.91181	0.242001	0.390136	0.497732	2.14572	2.41621	1.33485	0.362446	0.143002	0.352762	-11.9607	-11.2711	R	1000
39	L84Y_G182P	0	33.371	0	0.265	50.8915	0.00520716	1176	0.32636	-0.383784	-0.057424	-1	0	2.20266	3.00138	2.77311	0.606183	-0.194111	-1.04961	0.649815	0.427487	0.443359	0.453125	0.10498	0.02	0.01	0.01	2.37053	1.73408	1.91181	0.242001	0.390136	0.497732	2.14572	2.41621	1.33485	0.362446	0.143002	0.352762	-11.9607	-11.2711	R	1000
40	WT	32.811	33.371	0.983219	49.762	50.8915	0.977806	944	68.9686	88.8	157.769	0.125699	1.28754	2.08245	2.89852	2.85978	0.557559	-0.256053	-1.01481	0.650057	0.429039	0.443359	0.451172	0.102539	0.02	0.01	0.01	1.90753	1.58583	1.68681	0.263341	0.300886	0.548673	2.19742	2.20488	1.68911	0.234457	0.150779	0.336446	-3.0904	-6.40304	WT	1
41	WT	33.931	33.371	1.01678	52.021	50.8915	1.02219	944	71.3117	92.8703	164.182	0.131309	1.30231	2.08245	2.89852	2.85978	0.557559	-0.256053	-1.01481	0.650057	0.429039	0.443359	0.451172	0.102539	0.02	0.01	0.01	1.90753	1.58583	1.68681	0.263341	0.300886	0.548673	2.19742	2.20488	1.68911	0.234457	0.150779	0.336446	-3.0904	-6.40304	WT	1
